# Generalized design of sequence-ensemble-function relationships for intrinsically disordered proteins

**DOI:** 10.1101/2024.10.10.617695

**Authors:** Ryan Krueger, Michael P. Brenner, Krishna Shrinivas

## Abstract

The design of folded proteins has advanced significantly in recent years. However, many proteins and protein regions are intrinsically disordered (IDPs) and lack a stable fold i.e., the sequence of an IDP encodes a vast ensemble of spatial conformations that specify its biological function. This conformational plasticity and heterogeneity makes IDP design challenging. Here, we introduce a computational framework for de novo design of IDPs through rational and efficient inversion of molecular simulations that approximate the underlying sequence to ensemble relationship. We highlight the versatility of this approach by designing IDPs with diverse properties and arbitrary sequence constraints. These include IDPs with target ensemble dimensions, loops and linkers, highly sensitive sensors of physicochemical stimuli, and binders to target disordered substrates with distinct conformational biases. Overall, our method provides a general framework for designing sequence-ensemble-function relationships of biological macromolecules.
