## Supplementary Data for "Generalized design of sequence-ensemble-function relationships for intrinsically disordered proteins"

### Sheet: Rg and Ree
Force Field	Observable	Length	Target Value	Sequence	Calculated Value
Mpipi	Rg	50	12.5	FFFFFFHHHHHHQNQQQQQNQNNNQQNQQNNNNQNQQNQQQQHQQFHFFF	12.4556
Mpipi	Rg	50	15	FFQQQQHQQNNCQNNNNCQNCNNNNNNNNNNNNNNNNNNHNNQHNHQFFF	14.8785
Mpipi	Rg	50	17.5	FHHHQQVQQHQVNMMCCNNNNNNCMCCCNCNCSMHMQNNNNNNHNQQQFQ	17.4888
Mpipi	Rg	50	20	HHRNHVNNCSVCLLTVCCMVHEEMTMAVCACACAVVCMMVMNQHNNNHHH	19.8157
Mpipi	Rg	50	22.5	PIMMILITIITITITTIKIMILILLTLILILKLKIMILIKITTIPIPIMI	22.4732
Mpipi	Rg	50	25	PGPAQWPPEEEPPFPKEKPMEEEEEPEPKPEEDEIPIPIEREPPWPPYEP	24.6876
Mpipi	Rg	50	27.5	TDKTPPPPPPWPKKIPKKPKPKMKKKPPPPPPHWPPPRPPEPPEPDDPEE	26.8229
Mpipi	Rg	50	30	TGTTATKKRKPKKKKRKKRRRPPRPRRPRPPPWRPPRPKKPKRKWPPPIL	29.1578
Mpipi	Rg	50	32.5	AGGKRKPKRRPPRRPRRRPRRPPPPRRPPRRPPPPWRWPRPPKRPIKLVL	32.2119
Mpipi	Rg	50	35	TRKKKKRPRPPRPPPRPPWWPPPPPPRRPPRRPPPPRRRRRPPRPKKKTK	32.3567
Mpipi	Rg	50	37.5	KKKRKKKRPPRPPRWPPPWWPPWWWPPWWPPWWPPWRPPRRPRRRKPKKR	37.3589
Mpipi	Rg	50	40	KKKKRRPPRRPPRWPWWPPWWPPWWPWWPPWPPWWPRPPRRPPRRPKKKK	34.6661
Mpipi	Rg	75	15	HFNNHHFHHQNFNFQQQQFQQQNQNQQNQNQHQQQQQQQQNQQQNQNQNNQQQQQNFNQNQQQQQQQQHHQFHFQ	15.0582
Mpipi	Rg	75	17.5	QHNHNNNNMHQHNNNNNHNNNCNNHNQNQHNHNNNNNHQQNHNNQQNNNNHNQQNNNQQNQNQQQNQQHHHHHFQ	17.3996
Mpipi	Rg	75	20	QQHQHQNNNNQHNNNNHMLQMHMNMNNNNNCHNNNCNHVQNMHCQNHQNNNQHNNNNQNQMQQVQNNQHNHMRQH	19.9351
Mpipi	Rg	75	22.5	NRQPQRQHRMNNHMQLQHNQMQNNCNCNMMNMNCMCMNMNNMHCNMNMNCNMNCNCQNHNMNNHQMHMQNHHHQN	22.4766
Mpipi	Rg	75	25	NHNRNRIVHQHNNVNNLLHCNCHMCCMHMHMMCMVLMMMVLCHMNMMNVHNVCMCNVCINLMHVHINQQHHRRHQ	24.6499
Mpipi	Rg	75	27.5	QQPNRQLNMRVQCCMMMLMVCRVVMVLVLLMRMLVMALCVTMTVCMMVMCVACVCVVCMVLLLVMNTQRLPDPQR	27.2087
Mpipi	Rg	75	30	MMMTVKEWIPIEPLIPIPIKIIALKTMTKLIIIILTEKKTTKKKDIEIPRKTTALLKLKPTPPHYITITIPKYCP	29.9139
Mpipi	Rg	75	32.5	PDPPKPDPEPIPIEKPDPPPPEKPPKEKPIPLPEILIDEKTPKEKDPEKPEPPPPPPPPEEEPEPPRPVPDQWIP	32.5113
Mpipi	Rg	75	35	PDPEWPPPEEETEIWIPPEEPIPIPIPEWPWPEKPKEPEPPEPPDKEEKPPPPEPEPPWPPEPPPDEPPQRPGES	32.9315
Mpipi	Rg	75	37.5	TCWVPIPPPMLAAVRVPKPPPKPKPKKKMPPPPPPRPPKKPKPPPKKPPPYKPPWPPPPKWRPPMRAIPIPVWTV	36.4029
Mpipi	Rg	75	40	TVIKVGLKPKPKKWPWKPPKKKPRKPPRKPPPRRRRPPRRPRPPPKKKPKPKKKKPKPKKPKPKKRGPVAVTRSK	38.9497
Mpipi	Rg	75	42.5	KPKRIIPPPKPKPPRPPRPPPKRRPPKPPKPPKRPPRKKRPPPWKPPKPPPPRKPPRRRPKPPRKPKKPPKKIVP	41.1467
Mpipi	Rg	75	45	KKIRKPRKPKPRRPPPPRRPPPRRPPPRRPPRRPPPPRRPPPRPRPPPRRRRPRPRPRRPPRKPRKPRKKKKKAK	43.3074
Mpipi	Rg	75	47.5	KKRKKKKRRPKRPRRPRPPRRRPPRRRPPRRRPPRRPPRRPPRPPRRPPRRPPRRRRRRRRRRRRRRKRRKPRKP	46.0658
Mpipi	Rg	75	50	KRKPKRRPRRPPRPPRRPPRRPPRRPPRPPRRPPRRPPPPRRPPRPRRPPRRPPRRPPPRRPPRRRRPPRRKKKR	48.7697
Mpipi	Rg	75	52.5	KKRRPRRPPRRPPRRPPRRPPRRPPRRPPRPPWRPPPRWPPRRPPPRWPPRRPPRRPPRRPPRRPRRRKKRKKRK	50.5339
Mpipi	Rg	75	55	KKRRPKRRPPRRPPRRRPPRRPPRPPWRPPWWPPRWPPWWPPWWPPRRPPPRWPPRRPPRRPPPRRKRKRKRKKK	49.4876
Mpipi	Rg	75	57.5	KKRKKRPPRPPRRPPRRPPRPPRPPRWPWRPPWRPPRRPPWWPPWRPPRRPPPRRPPRRPPRPPRRPPRPRKKKK	49.5689
Mpipi	Rg	75	60	KKKKRRPRRPPRRPPRRPPRRPPRRPPRRWPPPRWPPRRPPRWPPRPPRRPPRRPPRRPPPRRPPRRPPKRRRRK	49.9127
Mpipi	Ree	50	10	WWWYHHHNQHFHFFHHHHHHHHHHHHHHHHHHHHHFHFHQNQMHHFFWWW	13.5473
Mpipi	Ree	50	12.5	WWWYHHHQQHHYHHHHHHHHHHHHHHFHHHHHHHHHHFYHQQHFHHYWWW	13.3675
Mpipi	Ree	50	15	WWWFFHQQQQQFFQFHHHQQQNHQHFHFFHWHFFFHHHHHHFNFNYYWWW	15.142
Mpipi	Ree	50	17.5	YWFFFFYFHHHQQHNFHHHYYFFHHQQFFFWNFNYFQWFFYQHNHFYFWY	17.4737
Mpipi	Ree	50	20	FFHFQQFYYYFFFFFFYFYQWQYQYYYYQNFNFFHYFQFYFFFFQFFFFF	20.2729
Mpipi	Ree	50	22.5	FFQQQQHHHWQWNWQWFYQYYWQYFQFYFWFYQFFFWHYHYFHHQHQQFF	22.4702
Mpipi	Ree	50	25	QFNNNHQHHQHFYFFFYYQWQQFFQFWYHHHYFYHHYQQQQHNNNQHNFH	24.5323
Mpipi	Ree	50	27.5	HFQHNNNNQNQQQQFQHQFQQQNQQQYQFQNQNNNHQHQNQQQQQQNQHF	27.8554
Mpipi	Ree	50	30	QFQFMQNQQNQNNQQQQQQQQQFNFNQQQQFQQQQQNQNNNNQNQNQQFF	29.7271
Mpipi	Ree	50	32.5	HHHNQMQNQNQNQCNNQNNQNQQQCYDFNNQQFQQQNQQNQQQNQNQHQH	31.9264
Mpipi	Ree	50	35	QFQHVQNQNHNHNHMQHQNQMHHQQQNQQNQQNQCHCQNNNHQMHMQMFQ	35.0367
Mpipi	Ree	50	37.5	HHNNLQMNHMMNHNHHNQLNNNQQNQQHQHNNMNCNQHQNNNNNQQNHHH	37.366
Mpipi	Ree	50	40	HHNCNCMNMNMHMNNNQNEDCNMHMQNQNHHMQNHHQQHNQMHNQQQNHQ	39.4512
Mpipi	Ree	50	42.5	NHQHQNMQMMNCNCNHCNMNMMMHNQQHHNNSCCNQQNCNCCMMVMNQHH	41.8698
Mpipi	Ree	75	10	WWWYHHHNNHNNQNHNHQFHHYHHHFHNHHHHHHQHHHHYHHHHHNHNHNNQNHNHHFHYHHHWHFHHHHHYWWW	13.9705
Mpipi	Ree	75	12.5	WWWWHHHHHFHHQNQHQQNHNNHHYHHHHFHHFHHHHHQHQNHHHYHHHFHHHHFHFHHHQQHHYHFHFHHHWWW	14.1625
Mpipi	Ree	75	15	WWWYHHNHNQQQYFQHHHYHHHFNFQNHHHHHNHHQHHHFHHHHHHHHWYHFFHHQNFQQNQQHHHFQHHYWWWW	15.0255
Mpipi	Ree	75	17.5	YWWWWYHHHYHFHFQFFFYNQQYFYFYYYHFYHYHHQNNHHYYQHFNHQMHQFFFQQQQFFWQFYQFQHFWWWYW	17.8934
Mpipi	Ree	75	20	YWFYHYFYYHFFFHQFYFYFFFFHQHYMHQHFYWHFFYWYWFFNNNYWYFHFHFQQYQFFYFYHFHYHYQFYHWY	20.0579
Mpipi	Ree	75	22.5	FFFNQQFWFWFFWQYHFHFYQFFFFYFYYYWFFFFFFFYHWWFHFQFFFWYWYYFQYFFHQQFHYFYFYHFFFFF	22.5431
Mpipi	Ree	75	25	QFHQHNNHHYFQQHFHHQWFWYYYHFNHFYYYFWFHHHYYYHFYFWWHHHYYYWFYFFFFFFFWFYFWFHFFHFQ	24.9248
Mpipi	Ree	75	27.5	QQFQHHHHQQQFFYQYYHWNYQQYYWWYFFFFHFFFYWYYFQQYQYHFNFQFFYFQFFQWFFYHFYFQHHHMQQQ	27.3066
Mpipi	Ree	75	30	HHHMNMNNHNNHHQHHHHWYWHNQHHHHFYHFVQFQFFFFFHYFYHFNYQFFYWYFHHHWHYHYYFFNFHQHHQH	29.8021
Mpipi	Ree	75	32.5	HHHMHHHHHHYFFNFNYFYQYQFNHHYFWFYQFNFQWQFHFHYYYFHHHFHHFNWFYHWHHNYHHFQHHMLHNRH	32.2305
Mpipi	Ree	75	35	QNQMQNQQQNNNNQQNHHQQNHQMQVFHQHNFFFHQHFHHNYNFNQYNHNFNFFNHQQHHQQQMQQQMQMMQNQQ	34.9725
Mpipi	Ree	75	37.5	HHMHMMHHHNHCNNQHFFQNYQQYHQNHFWHHHFQFQNHFYHNNHHWHYQHQMFFQHNWQQQNNHNNHHHRIIRH	37.0929
Mpipi	Ree	75	40	QQQMQHMQMHMQQNQQNQMHMNNQHFHHQHQHQQHQQHNQNNNQHFQNQNNQNFQHNHNQQMQNCHMNQMQNHHN	39.0717
Mpipi	Ree	75	42.5	HQQMHLNLQMHQQCTNTHNQHNNNLHMHNQQNNQQQQQCHNHHQQQNHNQQCHMQNNNNHNNNNQQQQHNNNNHQ	42.9102
Mpipi	Ree	75	45	QQQQNQMQLNMLHQQNCQNQNQMEQNNQQQQHHMHNFNHNQCQNNNNQNQNNQMHQQHNNTQCNMQNQMQMQNQN	44.167
Mpipi	Ree	75	47.5	QQQNNMNHNNNNCMMNHMHVMQQHQQNHQQMQMHHQNNHMNNNQHQQNQNEQNNNNNMEHCHVHMLNLCNMLHNQ	46.8479
Mpipi	Ree	75	50	QQLEHMQVEMMRMMQNHINVLQLHHHYQMHEQNQHQNHCHNVNTQHFMHMHHQHDEMEMMMSHCCCNDNEHQNHN	49.7821
Mpipi	Ree	75	52.5	NPMHAVNVVMMMNMNMCMVMLNQVHMCQCHCHQVHHQHNQNQNNQHQQMQHCCQNQNNMHNMQNNCMAHDQRNQQ	52.0267
Mpipi	Ree	75	55	NLVMCQMCMCMNMHMRLQLHMQTQHQHNQVNLQNHNQQQHFMHNQMQMNHLNHCMMMCHNVRMRMIQLHMMMQHQ	53.9259
Mpipi	Ree	75	57.5	NNHLRLNQNNNCVMNMMNVNSQVHNQMVMVNCQMHHMHVHHQMMMMMCLCNMVMMMCLMHMNTVSQLNMILVHQH	56.6695
Mpipi	Ree	75	60	QRNLRNNLMMMIHLLHMNMCCMCHCINIHLLMVNINNHVNNHMMMMHCNMNLNMNMILLLMLMSRVRLHMIVRNH	59.7665
Mpipi	Ree	75	62.5	MNIVITIVLILIIILVAMAELIQIEICNCEERMRRRQLQVLRLFMQLMNCEMMPEMMMCQRNTLMILEERNMQNR	61.486
Mpipi	Ree	75	65	MNPRPMHMSVAMMIRLILILRTILIIYVMVMNLNILIMLGVAGVVIRININLRVLRNTMVSRIMLCMTICVSMCI	64.584
Mpipi	Ree	75	67.5	MRCVTRMLILIMMMMCMTVIIRVLMLIIIEIMIMRDMVPMPTRMICPAMVMEIIIIVMCEVLQLMMGRAITIVRI	66.09
Mpipi	Ree	75	70	LCIMLIEMDEVVIIRIIDLTTESPIPIITITDDIMILRIIVAEAISLTMLQIPIEICMELVICRSPIPIPVYQIP	69.6152
Mpipi	Ree	75	72.5	TPAPAARTPIPIMSLMKPTMTIMGPLPIPMREITCVTTITTTTIMITPLKLPLPLKKITILVIAITKPMPPDMMT	72.8005
Mpipi	Ree	75	75	IMPPPRSAGPIMIMIPIPILLLLDISRTMETTRAPTPLRILVTRVRELPTPRRPPRPIKIIRVPTRTIGIERPMR	73.2173
HPS	Rg	50	5	FWFFFFFFFFFFFFFFFFFFFFFFFFFFFFFLFIFFFFFLFFFFFFFFFF	12.1787
HPS	Rg	50	7.5	FWFFFFFFFFFFFFFFFFFFFFFFFFFLFFFFFFFFFFFFFFFFFFFFWF	12.1654
HPS	Rg	50	10	FWFFFFFFFFFFFFFFFFFFFFFFFFFFFFFFLFFFFFFFFFFFFFFFFF	12.1404
HPS	Rg	50	12.5	ILYIWLLLLWWLYIIIIVLPVWLLYIPVVLVLLLIPPLIYVWPWLIIIIL	12.4497
HPS	Rg	50	15	TPVTMTEETVTMTTTTTTTMTMMMTWWTWTTYTYTMTTTTTMTMHKTPTM	14.8376
HPS	Rg	50	17.5	TTQTQQCCQCQQCQCCCCQCCCCCCCCCCCCCCQCCQTCQQQCCTTQQTC	17.514
HPS	Rg	50	20	GNGHNRHQRHRHRHNQNNNQQNNQNNNQQQNQGNRGNGQNNGQGHHGNGN	19.9658
HPS	Rg	50	22.5	NNNSHSNGNNNNGNHHHNHQNHNNHHHHHNHNHNHHHHHHHHHHHHHHNH	22.497
HPS	Rg	50	25	HGHGHHHHGHHHHHHHHGHHHHHNHHNHNHNHNHHGHHHHHHHHHHHHHN	24.8559
HPS	Rg	50	27.5	HHHHHHHHHHHHHHHHHHHHHHHHHHHHHHHHHHHHHHHHHHHHHHHHHH	27.5943
HPS	Rg	50	30	KRRRRKHHHHKRHRHHHHHHHHHHHHHHHHRHRHHKHHRHHHHHRHRHRR	30.0904
HPS	Rg	50	32.5	KHKKKKHKKHKKKKHHHKKHKKHKHHHKKKKHKKHRKKKKHHKHKHKRKR	32.4413
HPS	Rg	50	35	KRKRKKKKKKKKKRRKKKKKRKRKRRRRRRRRRRRKRKKRKKRKRRRRRR	34.8085
HPS	Rg	50	37.5	RRRRRRRRRRRRRRRRRRRRRRRRRRRRRRRRRRRRRRRRRRRRRRRRRR	35.2548
HPS	Rg	50	40	RRRRRRRRRRRRRRRRRRRRRRRRRRRRRRRRRRRRRRRRRRRRRRRRKR	35.1485
HPS	Rg	50	42.5	RRRRRRRRRRRRRRRRRRRRRRRRRRRRRRRRRRRRRRRRRRRRRRRRRR	35.2686
HPS	Rg	50	45	RRRRRRRRRRRRRRRRRRRRRRRRRRRRRRRRRRRRRRRRRRRRRRRRRR	35.2484
HPS	Rg	50	47.5	KKRRRRRRRRRRRRRRRRRRRRRRRRRRRRRRRRRRRRRRRRRRRRRRRR	35.0288
HPS	Rg	50	50	KRRRRRRRRRRRRRRRRRRRRRRRRRRRRRRRRRRRRRRRRRRRRRRRRR	35.1612
HPS	Rg	75	15	TMVMTMTMMMMMMMMMMMYMMMMMTMMMMTMTMMTYMTTTMMMMMMMMMMMMMMTTMMMMMMMMMMMMMMMMVVM	15.0056
HPS	Rg	75	17.5	TTQTTTHHTHHTTTTTTTTTTTTWTMYTMTYTTWVYYVMTWWWTVTVTTMTMTVTTTTTTTTTYTTTHTHHHTTT	17.4439
HPS	Rg	75	20	TTTQTTQTQCTCQCCTCTCTTTTCCTCTTTACTTTTTTTCTQQQCTTTTTTCTCQCCCTTQCQTCTCCTQTQTCC	19.8685
HPS	Rg	75	22.5	NQQNQSQNQCQSQQQQQSQSQQQQQQQGQQQQQQQQQSQQNQQQQQSNNSQSQQSQQQQNQSSQNQQQQQQQQCQ	22.4628
HPS	Rg	75	25	GGGGNGGGHGRRHRHRNRNNNNNNNNNNNQQNNNNNNGHGQGNNNNNNNNNNNNHNGNGHGGGKGGHRGRGGRGR	25.129
HPS	Rg	75	27.5	HGNGNGHGHRNHRNRHRHRGHGNNGNNGNHHGNNNNNNNGNNQNNGGNGHGHQHHHHHHRGNHNHNNSRNHHNGN	27.5648
HPS	Rg	75	30	HHRHRGHHHHHHHHHHHHNGHNHHHHNGNNNNNNGNNNNQGQGGGHNHNHNGNHNNHHHHHHGGGHRRRHRRHRH	29.7139
HPS	Rg	75	32.5	HHGHHHHRHHHNHHHHHHNHNQGQGHHGGNNHGGNHNHHHHNHHHHNHHHHHHHHHHHGHGHHHHHHHRHHSHGH	32.2818
HPS	Rg	75	35	HHHHHHHHHHHHHNHHHHHHHHHHHHGHHHHHHNHHHHGHGHHHHHHHHHHHHHHHHGNGHHHHHHHHGGGHHHH	34.9809
HPS	Rg	75	37.5	HHHHHHHHHHHHHHHHHHHHHHHHHHHHHHHHHHHHHHHHHHHHHHHHHHHHHHHHHHHHHHHHHHHHHHHHHHH	37.4478
HPS	Rg	75	40	RHRKHRHRHHHHHHHHHHHHHHHHHHHHKHHHHHHHHHHHHHHHHHHHHHHHHKHHHHHHRHRKRRRRHRHRRRR	39.8259
HPS	Rg	75	42.5	RRKKRKRKHHHKHRHHHRHKRKHKRHKRHHHHHRKHKHKHRKKHHHHHKHKHHHKHHHHHKKHKHHHHHHHHHHH	42.3385
HPS	Rg	75	45	HRHHRHHKKKKKKHHHHHHKHKKHKKKKKKHKKHKKKKHKHKKKKKKKKKKKKKKKKHRHKHKHHHHHHHHHKHH	44.7985
HPS	Rg	75	47.5	KRRKRKRKRKKKKKKKKKKKKKKRKRRKKKKKKKRKKRKKRKRKRKKKKKRKRRKKKKKKKKKKKKRKRRKKRKR	47.8319
HPS	Rg	75	50	RRKRKRRRRRRRRRRRRRRRRRRRRRRRRRRRRRRRRRRRRRRRRRRRRRRRRRRRRRRRRRRRRRRRKRKRRRR	48.1322
HPS	Ree	50	12.5	FFFFFFFFFFFFFIFIFFFFLFPPLPFFFFFIFFFFFFFFFFFFFFFFFF	23.7478
HPS	Ree	50	15	FFFFFFFFFFFFFFFFWLWLFFFPFFFFLFFFFWFFFFFFFFFFFFFFFF	23.604
HPS	Ree	50	17.5	FFFFFFFFFFFFFILFFFFFFFFLFPLLFIFLFFWFFWFFFFFFFFFFFF	23.6362
HPS	Ree	50	20	FWFFFFFFFFFFIFLFFFFWFFFLIFFFFFLLLLFFFLFFFFFFFFFFFF	23.6275
HPS	Ree	50	22.5	FFFFFFFFFFWFWFWWFWFFLWFWFFFFLFWFIFFFFFFFWWFFFFFFFF	23.7171
HPS	Ree	50	25	LWWLLIYVYWYYILYPVFFYYYYIFIYWIIVMMYMYWFYIILWYWLWLYI	24.7637
HPS	Ree	50	27.5	MVMMMVMMVMYPYPVMYMYMMMVMVMYMMMYYMPWPMMMVMMMMMYMMMY	27.7259
HPS	Ree	50	30	TMTMTMTMTMVMMVVPAMVTYPYPMTYMYMYVPMVMYTMMMMMVTMMTMT	30.1505
HPS	Ree	50	32.5	TTTTTTMMMMTYTYTTMMVYVMMMYMPYPYTYYMMTMTMTTTMMKTTHHT	32.6927
HPS	Ree	50	35	TTTTTTTETTTTTTTMMWTWTTYTYPTYTPMAMTPMPTTTQQTTTTTTTT	34.7011
HPS	Ree	50	37.5	TTTTTYQQCQTYTTQTQQMMQQTTCMTTTTTTTETTMTTTMQQQSQTQTT	37.7654
HPS	Ree	50	40	QQCQQQTCQQCCCQQCTSQCWTTCMTQCCCTTCTSTCCTCACAQSQCCTQ	39.8364
HPS	Ree	50	42.5	QQSNQCCQSSQSSCNCCNCSSQSQSQSQNQQQQQSQQNNSQQQQSNCQCQ	42.8723
HPS	Ree	50	45	NGNGQNNNNNNGNNGNNNNNNQNQNNQNNNSNSQQQQNQQNQNWNNNNNN	44.3863
HPS	Ree	50	47.5	NGNNNHGNGHNNNNSRNNQNQNRQNNNNHQHNNHNNQGNNNQNQNSNGHG	46.7423
HPS	Ree	50	50	NNNHGRGHNHHHQNQHNGNGGNHGGNHGHGNHRGRGHGHGHGNGHGNGGN	50.0911
HPS	Ree	50	52.5	GGGNGHGHGHNHGHGHNGHNWNHNHHNGGNHNHHNHNGNHNHNHNHRHNH	52.0555
HPS	Ree	50	55	HGHHHHHHHGHHNHGHGHNHGNGGGHKNHGHGNHGQHNHNHHHNHGNGHG	54.8211
HPS	Ree	50	57.5	NGNHGHGHHHHHGHHGNGGHNHHHHHGGGNHHHHHHHHHHNHNHNHHHHN	57.9049
HPS	Ree	50	60	HGHGHHHHHNHNHGHGGHHGHGHNGHQNNNHHNHGHHHHHHHHHHHHHHH	59.8123
HPS	Ree	50	62.5	HGHHHHHHHHHHHHHHHHHHHHHHHGNNHHHHGGGHGHHGHGGNHHHHGN	61.8672
HPS	Ree	50	65	HGNHHHGHGHHHHNHNNGHNHHHHHHHHHHHHHHHHGHSNHHHHHHHHHH	64.1446
HPS	Ree	50	67.5	HHHHHHHHHHGHGHHHHGHGHHHHHGHHHHHNHNHHHHHHHHHHHHHHHH	67.4221
HPS	Ree	50	70	HHHHHHHHHHHNHHNHHNGHHHHHHHHHHHHHHHHHHHHHHHHGHHHHHH	69.3109
HPS	Ree	50	72.5	HHHHHHHHHHHHHHHHHHHHHHHHHHHHHHHHHHHHHHHHHHHHHHHHHH	72.5767
HPS	Ree	50	75	HHHHHHHHHKHHHHHHHHHHHHHHHHHHHHHHHHRHHKHHHHHHHHHHHH	74.2676
HPS	Ree	50	77.5	HHHKHRKRHKKHHRHHHHHHHHHHHHHHHHHHHHHHHHHHHHRHRHHHHH	77.7961
HPS	Ree	50	80	HHHRHRHHHHHHHRRHHHHRHRHRHHHHHHHHRHHHRHRHHKHKHHHHHH	80.2019
HPS	Ree	50	82.5	RHRHHHHHKHKHHRHRHKHHRHHKHKHHHHHHRRHKHKRHRHKHHHHHHH	82.7466
HPS	Ree	50	85	RHRKRHRHHHHHHHHHHHHHHKHHHHKRRRHHHKHHHKHRHKKKRRRKRR	84.7124
HPS	Ree	50	87.5	KHKHKKKKRKKHKHRKKKHRHKHHHRHRHKHKHHHKHRHKKHHKKKKHHH	87.1376
HPS	Ree	50	90	KRHKHKKRKRKKKRHRHHKRKHKKHKHKHKKKHRHKHRKRKKHKHHHHHK	89.5893
HPS	Ree	50	92.5	HHKHKHKHKHKKKKKKKKKKKKHKHKKKKKHKHKKKKKHKKKKKKKKKHK	91.334
HPS	Ree	50	95	KHKKKKKKKKKKKKKKKKKKKKKKKKKKKKKKKKKKKKKKKHKHKKKKKK	95.3926
HPS	Ree	50	97.5	KKKKKKKKKKKKKKKKKRRRKRKRKKKKKKKKKRKKKKKKKKRKKKKKRR	96.8265
HPS	Ree	50	100	RRRRRRRRRRRRRRRRRRRRRRRRRRRRRRRRRRRRRRRRRRRRRRRRRR	98.7454
HPS	Ree	50	102.5	RRRRRRRRRRRRRRRRRRRRRRRRRRRRRRRRRRRRRRRRRRRRRRRRRR	99.1321
HPS	Ree	50	105	RRRRRRRRRRRRRRRRRRRRRRRRRRRRRRRRRRRRRRRRRRRRRRRRRR	98.9479
HPS	Ree	50	107.5	RRRRRRRRRRRRRRRRRRRRRRRRRRRRRRRRRRRRRRRRRRRRRRRRRR	98.8296
HPS	Ree	50	110	RRRRRRRRRRRRRRRRRRRRRRRRRRRRRRRRRRRRRRRRRRRRRRRRRR	99.0764
HPS	Ree	75	12.5	FFFFFFFFFFLFFFYYWWFFFLLPLIVVIYFWYYYYYMPYPWPIPIMLPFIILPLPLFFFFFFFWFWFFFFFFFF	24.6235
HPS	Ree	75	15	FFFFFFFFFFLFFIWIWFFFFFIYLWIWLWPYYYFMPYLFYYPFWFLMPYLILIIPLFFLIWFFFFFFFFFFFFF	24.8103
HPS	Ree	75	17.5	FFFFFFFFFFFFFFLIWFWFFPVPLIVPMFIMVMYYYMMVPIPLMMMMIYLLILVLFWWWIFLFFFFFFFFFFFF	24.5478
HPS	Ree	75	20	FFFFFFFFFFLIPWPWLFLLIFPYYMYMWWMFVYPMPMMMVMMMLFLFYWYWPYYVWLFPWIIIFFFLFFFFFFF	24.8027
HPS	Ree	75	22.5	FFFFFFFFFFFLWIIFPFYPMPPPPLPYPYMWPFIVWMMMMMYIYFFYFFILIIFIVVIWWIFLFFFFFFFFFFF	24.8564
HPS	Ree	75	25	IFFFLFFWIWLFFLIFLLFFVYMVVPWLLFYFFLFFFLFWFPFLYLLWFFFVFFIVILFWFFFVLVFLILFFFFL	24.7119
HPS	Ree	75	27.5	WMMMMMYWWYWMVYLFILPYPWLWPYMMMVMMMMFIYLILFVWPFYFWMVMPVMVMPVPYIYPVVMVMMMVMYMW	27.2514
HPS	Ree	75	30	TMMMMMMMMMMMTTTMVMMPMMYMMYVMMTMVYMYMMPMMMPMTTPTMVMMMWPMVYPYMVMVMMMMVMVMMMVT	29.2249
HPS	Ree	75	32.5	TQQQTMWTMPVVVYVVYVMVTYMMMYVYMVPYYMYMVYYMPTYPMMVMYYMYVVMPVPPMYMWMTYVMVTTQHQQ	32.3329
HPS	Ree	75	35	TQQQTTTTTTYTTTVVWVYMMYVMVWPVVYTMPMMTWYVMSWVWMTTTTMMYVYMTMPMYMYMTYTMQQQCTCTC	34.8078
HPS	Ree	75	37.5	TTTTTTTQCQTTTTYTMYVTVTTMTTTTYTTTTYTMVTVTWVYYMYMVMYYWWYTTWVTTTTTCTTQTTQTHQQT	36.8722
HPS	Ree	75	40	TQQKTTTTCTQHTWTYTMTMTYVTEEEEWTWTTQTQYYYWYQTQTTTQTVTTTWYMMTTTTTCQQQTTTTQTQQT	38.6877
HPS	Ree	75	42.5	TTTTTTTQTQAQATETTTTTQTTTTTTTTTATCTTTTTTVTTQTTTTTTTTVTMWTKTAATCTTTQTQQTCTTTT	41.4876
HPS	Ree	75	45	TTTTCCCTQTCQTQSQQTQTTMCTQCQCTQCHCQTTCTTTCQTQTQTCCTTTTTCTTTTTTCCTTCQQTCTTTTQ	45.0375
HPS	Ree	75	47.5	SCCAQCCCQCQQSQQTQYSQTQTQCQCTQQQCCQQCQQSQQTHSQQQQTCQCTQQMTQTMYMQCQTQQTQCCQQQ	47.405
HPS	Ree	75	50	SQCQCQAQSQSQCQSQQCQCQQQQQQQQCCQQQQQCCCSQSQCQQAQAQSQACCACSQQQQCQQCQCQQSQSQCS	49.7279
HPS	Ree	75	52.5	NNQNQSSGGSSCQSQSNQSQQCQQQQQSCQSQNQQSQQNQGSQSSNSGQNNQNQQQQCSQSNGNQNNNGSGNNQN	51.468
HPS	Ree	75	55	NNNNNGNNNNNNNNNNNNNQNNNGNNNQNQQSNNGNNNNNNNGNNNNNNNNGNNNNNNSNNNNNNNNGNGNNNNN	55.3913
HPS	Ree	75	57.5	NNNNHNNNRGNNNNNGNGNNNNNNNGNNNNNNNNNNNGQNNGNNNNNNNNNGNNNNNNNNNNNNNNNNGRNNNNR	57.6889
HPS	Ree	75	60	NGGNNNGNQGRGQRNHNNNGNNHNGNNGNGHNNNNNNHGRNNNGNNNNNNRNGNNNNNNNGNGNGRGNGGGNNRG	59.4378
HPS	Ree	75	62.5	NGGNNGNNNNHNNGNNNHRGKKHNHGNGNNNGNGGGGNNGNNGNNNGNNRNNGGNNHNNNNRRHRGHRNHGNGNN	61.7132
HPS	Ree	75	65	GNHNHNNHNHRRRNHGNGNHGNNGNGNNGNNHNGNNQNQNQNQNNNGQGHHRHRNNGGGHNHGGGSNHGKNRNNN	64.2063
HPS	Ree	75	67.5	HNRRGRHHRGHHGRNGGNNNGHGHGQHHHGNNNNHGHGGGGGGGHGHHHHGNGNGNGHGGNGHGGGGGRGHHHGG	68.188
HPS	Ree	75	70	GGGGHGHNHNNNHGHGNHHHGGGGNGHNHHNGNNGNHNKNNNNGNNHNNNNHGHHGHHHHNHHHGHHHHHHHHHH	68.9123
HPS	Ree	75	72.5	HHHHHHGRHRRHHHGHGHHGGGNNNNRHHGQGNHHHHNHGGNGNNNNGGGGNGNSGNHGGGNHHRGHNHNHHHHH	72.3781
HPS	Ree	75	75	HHHRHHHHGHNGNGGNGGHHHHHNNHGNNGGHHNNNHSHGHNHHHHQGHGGHGHGHGGGGGHGHRGHHNHHHRGR	74.3666
HPS	Ree	75	77.5	HNHHHHHGHHHHHKHHHGHHHHHGHGHHNHNGNNHNHGHGGGHHHHGHNHNGGGGHHNGHHHHNHHNHGHGHGHG	77.4059
HPS	Ree	75	80	HNGHGHNHHGHNHHGHGHHHHHHHQHHGGHHNHGNGHHHGHHHHGHNNHNHHQHHHHHHHHHHHHNHNHNHGGNH	79.2944
HPS	Ree	75	82.5	HHHHHHHHHNHHHHHHHHHGHGHNHHHHHGHHGHHHHHHHGNHHHHHHSGNHHHHHGHGGGGGHGHHHGGGNHHH	82.8378
HPS	Ree	75	85	HNHSHGHGHHHHNHHHNHHHHHHGSSGSHQHHHHHNHHHHHHNHHHHHHQHHHHHSHGHHHHGHHHHHHHHHHSH	85.1798
HPS	Ree	75	87.5	HGHHHHHHHHNHHHHHGGHHHHHHGHGHGHHHHHHHGHGHGHGHGHHHHHHHHHHHHHHGGHHHHNHHHHNHNHH	86.6276
HPS	Ree	75	90	HHGHNHGHHHHHHHHHNHHHHHHHHHHHHHHHHHNHGHGHHHHHGHGHHHHHHGHHHHHHHHHHHHGHHHHHHGH	89.7805
HPS	Ree	75	92.5	HHHHHHHHNHSHGHGHNHHHHHNHHHHHHHNHHHHHHHHHHHQHHHHHHHHHHHHHHHGHGHHHHHHHHHHHHHH	91.6749
HPS	Ree	75	95	HHHHHHHHHHHHHHHHHHHHHHHHHHHHHHHHHHHHHGHGHHHHHHHHHHHHNHHHHHHHHHSHNHHNHHHHHHH	93.9907
HPS	Ree	75	97.5	HHHHHHHHHHHHHHHHHHHHHHHHHHHHHHHHHHHHHHHHHHHHHHHHHHHGHHHHHHHHHHHHHHHHHHHHHHH	97.587
HPS	Ree	75	100	HHKKRHHHHHHHHHHHHHHHHHHHHHHHHHHHHHHHHHHHHHHHHHHHHRHRHHHHHHHHHHHHHHHHHHHHHHH	100.705
HPS	Ree	75	102.5	HHHHHHHHRHRRHHHHHHHHRHKHHHHHHKHHHHHHHHHHHHHHHHHHHHHHHHHHHHHHHHHHHHHHHHKHHHH	101.823
HPS	Ree	75	105	HHHHHRHKHHHKHHHHHHHHHRHHHHHHHHRHRHRHRHHHHHHHHHHHHHHHHHHHRHRRRHRHHHRHRRHHHHH	106.993
HPS	Ree	75	107.5	HKHRHKHKRHHHHHKHHHHHHHHHRHHRHHHHHHHHRHKRKKHHHHHHRRHRHHHKHRHHHRHHHHHHHHHKHHH	108.266
HPS	Ree	75	110	KHHHHRHHHHRHHHHHHHHHRHKHRHHHHHHHHHHHHHHHHKHHHHHHHRHHKHHHRRRRRHHRKRHHKHKRHKK	108.915
HPS	Ree	75	112.5	RKRRRKRHKKHHHHHKHKHHHHHRHRHHRHKHKHHHKHHRHHHHHHHHHHRHRHHHHHRRHRHHRHKHHRKHKHR	112.457
HPS	Ree	75	115	KKKKRRRRRKRHRHRRRRHHHKHRHHHHKKKHKHHHHHKHHHHKHHHHKHRHHRHHHHHKHKKKHHKHKHKHHHH	113.754
HPS	Ree	75	117.5	KKHKKKKKKHHHHKRHHHHHHKHKHHHHKRKKRHKKKHKKKKKHKRRRKHKHHKHKHHHHKHKHRHRHRHRHKHK	117.174
HPS	Ree	75	120	RHRRRRRHHHKKHKHKRRRRRRRHRHRHRRHRRRHRHRKHRHHHHRKKHHKHHHHHKRHRKRHRHRHKKHRKKKK	120.137
HPS	Ree	75	122.5	KKKKKKKKKRRRRKKKHKKHKKKRRRHKHHRKKKKHRHRKKKKKHKKHHHHHHHKHKHHKKKKKKKKKHHKKKKK	122.323
HPS	Ree	75	125	KKHKKKKKRHKKKKHHHKHRHRHKKKKHKKRKRKKKKKKRRRRRRKKKKHKKRKKKKKRKKKKKHKKHHHHKKKK	124.944
HPS	Ree	75	127.5	KKKKKKKKKKKKKKKKKKKKKKKKKKKKKRKKKKKKKKKKKKKKKKKKKKKKKKKKKKKKKKKKKKKKKKKKHKK	129.24
HPS	Ree	75	130	RRKKKKKKRKKRKRRRRKRRKKRKRKRKKKKKKKKKKKKKRRRRRRKKKKKKKKKKKKKRKRKKKKKRKKKKKRR	130.812
HPS	Ree	75	132.5	RRRRRRRRRRRRRKRKRKRKRRRRRRRRRRRRRRKRRKRRRRRRRRRRRKRRRRRRRRRRRRRRRRRRRRRRRRR	132.054
HPS	Ree	75	135	RRKRRRRRRRRRRRRRRRRRRRRRRRRRRRRRRRRRRRRRRRRRRRRRRRRRRRRRRRRRRRRRRRRRRRRRRRR	132.702
HPS	Ree	75	137.5	RRRRRRRRRRRRRRRRRRRRRRRRRRRRRRRRRRRRRRRRRRRRRRRRRRRRRRRRRRKRRRRRRRRRRRRRRRR	132.127
HPS	Ree	75	140	RRRRRRRRRRRRRRRKRRRRRRRRRRRRRRRRRRRRRRRRRRRRRRRRRRRRRRRRRRRRRRRRRRRRRRRRRRR	132.546
HPS	Ree	75	142.5	RRRRRRRRRRRRRRRRRRRRRRRRRRRRRRRRRRRRRRRRRRRRRRRRRRRRRRRRRRRRRRRRRRRRRRRRRRR	132.774
HPS	Ree	75	145	RRRRRRRRRRRRRRRRRRRRRRRRRRRRRRRRRRRRRRRRRRRRRRRRRRRRRRRRRRRRRRRRRRRRRRRRRRR	132.682
HPS	Ree	75	150	RRRRRRRRRRRRRRRRRRRRRRRRRRRRRRRRRRRRRRRRRRRRRRRRRRRRRRRRRRRRRRRRRRRRRRRRRRR	133.171

### Sheet: Loops and Linkers
Length	Force Field	Type	Sequence
50	Mpipi	Loop	WWWYYFLLIIIIRRRERPPRRPRRRRRPRRRPRRPPRWWHWHHHHHFYWW
50	Mpipi	Linker	RRPRRPPRRPPRRRKKKKKKKKGKGGKNKKKGKGKKRRPPRRPPRRPPRR
50	Mpipi	Min Rg	WWWYWYFYFYYYYYYYYYYYYYYYYYYYYYYFYFYYYWYYFHFWWWWWWW
50	Mpipi	Max Rg	KKKKPPRPPRRPPRWPPWWPPWWPWWPPWWPPWWPPWWPRPPRRPPKKKK
50	Mpipi	Min Ree	WWWFFHHHHFHHHFHHHHHHHHHHHHHHHFFHHYHHHHYHYHQHHHHWWW
50	Mpipi	Max Ree	KRKPRRPPRRPRPPRWPPPWWPPWPPWWPPWWPPRWPPWRPPRRPPRPRR
50	HPS	Loop	EEFFWWWYYMKKHRKRKKKKKKKKKKKKKKKKRRRHRHKMYYYYYFWWEE
50	HPS	Linker	RRRRRRRRRRRRKKKKKPHPPPPGPPPPPHPPKAKKKKRRRRRRRRRRRR

### Sheet: Constraints - Disorder
Length	Target Rg	Key	Sequence	Calculated Rg	Disorder
50	12.5	0	YQQSQNQHHQHNHCCCHFCWMHFNHFSRFGFFYMGDQSFRWWNQFMWFRY	12.4834	0.854526
50	12.5	1	HYNHRNQDERNCNNHNNFCQNTFTNQFFQNFYFYFYWFNHFFRQYLFYYY	12.4921	0.776684
50	12.5	2	QANRHHHRQHNSSNQYYCQWNFYNYFFFNSFFWQFYQSHFFFQYVCSIMY	12.2614	0.795789
50	12.5	3	HQHRCHQQNQFCCYHCFQNFNFSCFYFYCCCQNNSFHFWSWCHQFFQRWF	12.5122	0.805612
50	12.5	4	HHRRNCHDQHHHQHGNCNFNHHHNNNNQFCSFWFYDQCGGCMWWWMWHNF	12.3603	0.82933
50	15	0	CQQSNRSQHTQNCMCHQQNMSGFAFQSYRGNSYMCMNVDHWQRQFMWFYF	14.9995	0.823188
50	15	1	HCHQRKGRSQNCFCQRQFGQHSNQHSQHSYFMWYYMQHNFLNTQYIFIAT	15.0077	0.799973
50	15	2	AKFRNRNRFSNDSSGYYNCNGNQGNHFSNSFFWSFFQCMFQQQRMMMMQM	15.1065	0.843002
50	15	3	CNHRRQQQSQCCSNNNGHNHMQHQFYFFCFNHMFCYNFHLHQSQRFARHF	14.9132	0.852862
50	15	4	RRRRVRSDQSHLNIDNQHHNHCCFHWGHMHFQWAHQMHFGYAFYYFLCMQ	14.9699	0.831515
50	17.5	0	RQRRRNSQQRGNCMAMNQAGMNFGNFMRRGAFGMAMNMDRWYCMQMRFYR	17.6824	0.83074
50	17.5	1	RRTHRNRDSDRAFNSGNCGMQMFCNNQFVCGTHNTIFIFVFFSLNCVAPQ	17.602	0.810616
50	17.5	2	MADDACHRQRESSSGCYNMWGHQSANFSNSNNWLTGCTMIQLGRMASEMM	17.6005	0.865404
50	17.5	3	CRRLGHMQQQGCRCSSNCSNNNAAFYHYCCCHNQCFCCLLRMIQSRFHYM	17.3541	0.821873
50	17.5	4	HMRRGRMDQCHMMQNANICGCCCFNYISNCCFWAHSRHQQQSLNYLCCMQ	17.1831	0.847062
50	20	0	VQMRRRSQQLHCAMCCNCAKQGSCCCMRQLAGQACCNMRIWCCSSILSII	19.7314	0.835955
50	20	1	KKNGEKSMCQSAENCSNCGGMMNTNSQGICGTNNTMMTQNLRACNLAPPY	19.951	0.857763
50	20	2	MTAESCRRQRGSASGCCISNCAQGQSGICSSFLAMNMMNIMLGRRCLMMY	19.7105	0.878104
50	20	3	QVHSRSQQMCCCSCSRQQMCLCLCAYQCRMLCCCSQAASGRGILLLAQIM	19.6894	0.844955
50	20	4	MMRRNCCDDSTKMDQSCCAMCNLQGSAVMCCSWCCMRLGDLIMCSLVCMQ	19.9432	0.847429
50	22.5	0	CSCCCPISPGGKHSPFSCCGLMIGMRCLRRSGMALMRSKPLWRSSMKISP	21.0712	0.920816
50	22.5	1	LCEARPDYPPNRCSSDDSGSDTDDCMCTDEEMDMLLGMLLLEMPDPPFPE	22.3871	0.760474
50	22.5	2	EAECMCEWPPEDEDQSCCMDDGGGTGMSCAGMSAGSILMILPMPPFLPEC	22.1115	0.846807
50	22.5	3	QRHPQHQPPCMSLCMMRSEMGGSAAKTCGCCCCMCLGMRLPLPMSRSPGM	21.5794	0.871066
50	22.5	4	PMRSPCPDPEDIQMACGDCCGGSKGSESGADLSCIMLVRLPMPEPMRPMC	21.6633	0.681386
50	25	0	AAQSKPPRRPPHPPPPMRRMSMMGACMPMAKLGMALPMRPLRASPMEPSP	24.4219	0.853067
50	25	1	PGTDGKDPGKRPPPPRQKPRQMMRRKPKCPGPGPMLLILLMFPIMMRPMF	24.1779	0.755827
50	25	2	TANKKPERKPKQKPKPPPPRRRPKPKRKPAKRPAMMQGISMICKGCMPFG	25.2931	0.81142
50	25	3	DSERRPNPPRPQPRRPQQCKMCRKPKIAPMMPRALGPRMPPLPLRCPLWM	24.6139	0.79966
50	25	4	KPTASGGANKKKQKPQRARPTHQKRRRPRQPKPKLMKVMPPWPAWLAMRI	23.9207	0.82893

### Sheet: Constraints - 50-50 Charges
Target Rg	Sequence	Kappa	Neg. Charge Ratio	Pos. Charge Ratio	Rg
12.5	RRKKKKKKKKKRREDDDDDDDDDDDEDDDDDDDDDDRKDEKKKKRKKKRK	0.803164	0.5	0.5	14.0527
13	KKKKKKKKRRDDDEDDRDDDDDDDEDDDDDDDDRDKKDKKKKKRRRRERK	0.618735	0.5	0.5	14.2674
13.5	RRKKRKRRRRDRDDDDEDEDDDDDDDDDDDKDKDDDKRDRDKKKKKKKKK	0.603355	0.5	0.5	14.4963
14	ERRRKKKKKKKKRKKDRDDDDDDDRDEDDDDEDDDDDDKEEERKKKKKRK	0.64276	0.5	0.5	14.3146
15	KRKKKKRKDKDKRDDDEDDKDDDDDEDDDRDDDDKEDKDDKRKRKKKKRK	0.433396	0.5	0.5	15.0109
16	RRRERRRRRRRRREREEREEDEEEEEEEDEEEEKEEEREEERRERRRRRK	0.472782	0.52	0.48	15.8588
17	RRRDRERERRREEDEEEKEREEEEEEEEEDEEDRERDKRERRRRRKRKRR	0.419715	0.52	0.48	17.0926
17.5	RRREEDRRDRRDDDEEREEEKEEEEDDEDEEERRDRERRRRRRRRRRRRR	0.425889	0.5	0.5	16.5634
18	ERKRRERRERERERDREREEEEEEEEEEEEEEEDRDRKERRRRRRRRRRR	0.475708	0.5	0.5	17.5153
19	RRRRRRRRDRRDRDDEEEEERREEEREEREEREREKEERERDDDRRREKE	0.182449	0.52	0.48	19.7298
20	RRKEKERRERRDREREREEEEEREREEEEEEEEDEDREERRRRRRRRRRR	0.37193	0.5	0.5	18.3248
21	RRKERRREKDEEDEEKERRKREEEEEEREREREEERRRREREEERERRRR	0.139128	0.5	0.5	20.0034
22	KRKRKEREEEERKKDDEEEKEREKEREKEREKEEREKEREKRERREKERE	0.0554657	0.5	0.5	21.2406

### Sheet: Sensors
Sensor Type	Response Type	Sequence
Salt	Contractor	MHHHHHHWYYWRWRRRRRRRRRRRRRRRWRWRRRRRRRRRRWWWWRRRRR
Salt	Expander	MHHHHHHKKRKRKRRPRRPPWPPWWPPWWWPPPEEEEDDDDDDDEDEDDD
Phosphorylation (1 phosphosite)	Contractor	MHHHHHHKRHHKKKAKKRRKNCMRF*PRWNQYIPARKPKPHRHRKRPKWK
Phosphorylation (1 phosphosite)	Expander	MHHHHHHDEDEEEDEWPFHYPWWPP*WPWWPPWWPEPEYEEFDPDWPWHP
Phosphorylation (5 phosphosites)	Contractor	MHHHHHH*PRQHQPWRRW*RRKRRRNNRK*RRWKPKQRR*RRHPNYNWY*
Phosphorylation (5 phosphosites)	Expander	MHHHHHH*EEDDDDEEEW*EEEWEWEWEW*EEEDEEWEW*YMFEYFWWY*
Phosphorylation (10 phosphosites)	Contractor	MHHHHHH*QRRR*RRRR*RRRK*QRK*NRRK*RKRQ*KRR*WRWY*YYQ*
Phosphorylation (10 phosphosites)	Expander	MHHHHHH*DEEE*WWWW*WPPW*PPW*PPPW*PEEW*WEW*EWED*EQW*
Temperature	Contractor	MHHHHHHKPRRRPPRRRPPWRPPPPRRPRPPRRPPKRPPRRKKKKKKKKK
Temperature	Expander	MHHHHHHYYRIPIPPIWIPIIIIIPIQIMIQYFYIIIIIMIMQYWYYFNL

### Sheet: Salt Sensors - Patterning Mutan
Sensor Type	Sequence	Rg (150 mM)	Rg (450 mM)	Description
Contractor	MHHHHHHWRRRWRRRYRRRWRRRWRRRWRRRYRRRWRRRWRRRWRRRWRR	27.1	20.1	Aromatic residues (W and Y) uniformly interspersed along the positive charges
Contractor	MHHHHHHRRRRRRRRRRRRRRRRRRRRRRRRRRRRRRRRWWWWWWWWWYY	19.5	14.5	Aromatic residues (W and Y) clustered at the C-terminus
Expander	MHHHHHHDKDDDKDRPDRPPWPPWWPPWWWPPPEEEEKDDDRDRERERDK	25.8	25.9	Positively and negatively charged residues interspersed, rather than clustered on either end of the aromatic-rich region
Expander	MHHHHHHKEKEREKEPRDPPWPPWWPPWWWPPPKDRDRDRDRDDEDEDDD	24.9	25.7	Alternative sequence with positively and negatively charged residues interspersed, rather than clustered on either end of the aromatic-rich region
Expander	MHHHHHHKKRKRKRRPRRPPPPPPPPPEEEEDDDDDDDEDEDDDWWWWWW	12.1	14	Aromatic residues (W) clustered at the C-terminus
Expander	MHHHHHHKKRKRKRRRRWWWWWWEEEEDDDDDDDEDEDDDPPPPPPPPPP	12.3	14	Prolines clustered at the C-terminus

### Sheet: Binders
Substrate Name	Substrate Seq	Binder Length	Optimized Binder	Wall Distance	Wall Spring Constant (k)
FUS-LC	MASNDYTQQATQSYGAYPTQPGQGYSQQSSQPYGQQSYSGYSQSTDTSGYGQSSYSSYGQSQNTGYGTQSTPQGYGSTGGYGSSQSSQSSYGQQSSYPGYGQQPAPSSTSGSYGSSSQSSSYGQPQSGSYSQQPSYGGQQQSYGQQQSYNPPQGYGQQNQYNS	50	HHHHNHYWYWHWWWWHYWHHHWNWHHWWWHWHHYWHYWHWHWHHNWRWHW	300	1
Whi3	HQQQQLQQQQHHLQQQQHQQQQQSLSQQPQQQQSQQSQAHSQQHQQQHQQQQQQQQPQQQQPQQHPPQQPQQQNSQQAIVGQSQQQVTSGQQK	50	WFWYWWFYWWYWEWWWWWWWWWFFWEWEWWEWEEWEYWYWEEWYYWEYEY	250	1
R30	RRRRRRRRRRRRRRRRRRRRRRRRRRRRRR	30	EEEDDDDDDDDDDDDDDDYDWDDDDDDDDD	150	10
